# Fine-mapping of 150 breast cancer risk regions identifies 178 high confidence target genes

## Abstract

Genome-wide association studies have identified breast cancer risk variants in over 150 genomic regions, but the mechanisms underlying risk remain largely unknown. These regions were explored by combining association analysis with *in silico* genomic feature annotations. We defined 205 independent risk-associated signals with the set of credible causal variants (CCVs) in each one. In parallel, we used a Bayesian approach (PAINTOR) that combines genetic association, linkage disequilibrium, and enriched genomic features to determine variants with high posterior probabilities (HPPs) of being causal. Potentially causal variants were significantly over-represented in active gene regulatory regions and transcription factor binding sites. We applied our INQUSIT pipeline for prioritizing genes as targets of potentially causal variants, using gene expression (eQTL), chromatin interaction and functional annotations. Known cancer drivers, transcription factors and genes in the developmental, apoptosis, immune system and DNA integrity checkpoint gene ontology pathways, were over-represented among the 178 highest confidence target genes.
