## Supplementary material for "Fine-mapping of 150 breast cancer risk regions identifies 178 high confidence target genes": Table S6

### Sheet: INQ_LEVEL_1
Table S6. INQUISIT high confidence (level 1) target gene predictions. Related to Figure 4
gene	region	CCV	HPPV	Driver_status	TF_status	N_signals_gene_as_target	Mendelian	OMIM_Ids	functional_follow_up	PMIDs
ABHD8	chr19:16795023_17894124	1	0	0	0	2	0		1	27601076
AC004066.3	chr4:105569013_106856761	0	1	0	0		0		0
ADCY3	chr2:24687599_25687599	1	0	0	0	1	0		0
ADCY9	chr16:3606788_4606788	1	0	0	0	2	0		0
AFF4	chr5:131907058_132907058	1	1	0	0	1	1	* 604417	0
AKAP9	chr7:91130620_92181597	1	0	0	0	1	1	* 604001	0
ANKLE1	chr19:16795023_17894124	1	0	0	0	2	0		1	27601076
AP5B1	chr11:65043827_66083066	1	0	0	0	1	0		0
ARHGEF38	chr4:105569013_106856761	0	1	0	0		0		0
ARRDC3	chr5:90289470_91289470	1	0	0	0	1	0		0
ATF7IP	chr12:13913931_14913931	1	0	1	0	1	0		0
ATM	chr11:107845515_108857137	1	0	1	0	2	1	* 607585	0
ATP13A1	chr19:19048246_20048246	1	0	0	0	1	0		0
ATXN7	chr3:63441697_64467900	1	0	0	0	1	1	* 607640	0
BMI1	chr10:21532942_22909392	1	0	0	0	1	0		0
BRCA2	chr13:32468810_33472626	1	0	1	0	1	1	* 600185	0
C11orf65	chr11:107845515_108857137	1	0	0	0	1	0		0
C6orf211	chr6:151418856_152937016	1	0	0	0	5	0		0
CASP8	chr2:201681247_202681247	1	0	1	0	3	1	* 601763	1	25168388
CBX6	chr22:38068833_39859355	1	0	0	0	1	0		0
CCDC12	chr3:46366866_47381488	1	0	0	0	1	0		0
CCDC170	chr6:151418856_152937016	1	0	0	0	3	0		1	26928228
CCDC40	chr17:77281387_78281725	1	0	0	0	1	1	* 613799	0
CCDC91	chr12:27639846_29034415	1	0	0	0	2	0		1	27459855
CCND1	chr11:68831418_69879161	1	1	1	0	3	0		1	23540573,28777932
CCNE1	chr19:29777729_30777729	1	0	1	0	1	0		0
CD151	chr11:303017_1303017	1	0	0	0	1	1	* 602243	0
CDKAL1	chr6:20121238_21121238	1	0	0	0	1	0		0
CDYL2	chr16:80148327_81150805	1	0	0	0	1	0		0
CFL1	chr11:65043827_66083066	1	0	0	0	1	0		0
CFLAR	chr2:201681247_202681247	1	0	0	0	2	0		1	25168388
CHEK2	chr22:28000000_30121477	1	1	1	0	3	1	604373	0
CLPTM1L	chr5:779790_1797488	1	1	0	0	2	0		0
CMSS1	chr3:99223580_100223580	1	0	0	0	1	0		0
COMMD3	chr10:21532942_22909392	1	0	0	0	1	0		0
CREBBP	chr16:3606788_4606788	1	0	1	0	2	1	* 600140	0
CRLF1	chr19:18050434_19071141	1	0	0	0	1	1	* 604237	0
CRNDE	chr16:54182064_55182064	1	0	0	0	1	0		0
CTA-292E10.6	chr22:28000000_30121477	1	0	0	0	2	0		0
CTD-3032H12.2	chr16:53300954_54355291	1	0	0	0	1	0		0
CUX1	chr7:101054599_102054599	1	0	1	1	1	0		1	29059683
DAND5	chr19:12658277_14454571	1	0	0	0	1	0		0
DNMT3A	chr2:24687599_25687599	1	0	1	0	1	1	* 602769	0
DUSP4	chr8:29009616_30009616	1	0	0	0	1	0		0
DYNC1I2	chr2:171876221_173472971	1	1	0	0	2	0		0
DYNLRB2	chr16:80148327_81150805	1	1	0	0	1	0		0
EBF1	chr5:157730013_158744083	1	0	0	1	1	0		0
EFNA1	chr1:154648781_155648781	1	0	0	0	1	0		0
ELL	chr19:18050434_19071141	1	0	0	0	1	0		0
EP300	chr22:41538786_42538786	1	0	1	0	1	1	* 605894	0
EPS8L2	chr11:303017_1303017	1	0	0	0	1	1	* 614988	0
ESR1	chr6:151418856_152937016	1	1	1	1	7	1	133430	1	20661439,26645718,26928228
EWSR1	chr22:28000000_30121477	1	0	0	0	1	1	* 133450	0
EXO1	chr1:241523898_242534263	1	1	0	0	1	0		0
FAM189B	chr1:154648781_155648781	1	0	0	0	1	0		0
FBXO32	chr8:124110166_125110166	1	1	0	0	2	0		0
FGFR2	chr10:122593901_123849324	1	1	1	0	5	1	* 176943	1	18462018,24290378
FILIP1L	chr3:99223580_100223580	1	0	0	0	1	0		0
FKBP8	chr19:18050434_19071141	1	0	0	0	1	0		0
FOXI1	chr5:169091487_170091487	1	0	0	1	1	1	* 601093	0
FTO	chr16:53300954_54355291	1	0	0	0	2	1	* 610966	0
GATA3	chr10:8588113_9588113	1	1	1	1	1	1	* 131320	0
GATAD2A	chr19:19048246_20048246	1	0	0	1	1	0		0
GBA	chr1:154648781_155648781	1	0	0	0	1	1	* 606463	0
GCDH	chr19:12658277_14454571	1	0	0	0	1	1	* 608801	0
GDF15	chr19:18050434_19071141	1	0	0	0	1	0		0
GRHL2	chr8:101978959_102978959	1	0	0	1	1	1	* 608576	0
HOOK2	chr19:12658277_14454571	1	0	0	0	1	0		0
HSPA4	chr5:131907058_132907058	1	1	0	0	1	0		0
IGFBP5	chr2:217405832_218796508	0	1	0	0		0		1	25248036,27402876
INHBB	chr2:120745122_121746568	1	1	0	0	3	0		0
IRX3	chr16:53300954_54355291	1	0	0	1	1	0		0
ISYNA1	chr19:18050434_19071141	1	0	0	0	1	0		0
JUNB	chr19:12658277_14454571	1	0	0	1	1	0		0
KB-1562D12.1	chr8:101978959_102978959	1	0	0	0	1	0		0
KB-1930G5.4	chr8:101978959_102978959	1	1	0	0	1	0		0
KCNN4	chr19:43783447_44786513	1	0	0	0	1	1	* 602754	0
KCTD1	chr18:23832476_25075396	1	1	0	0	3	1	* 613420	0
KDELC2	chr11:107845515_108857137	1	0	0	0	2	0		0
KLF4	chr9:109803808_111395353	1	1	0	1	4	0		1	25652398
KLHDC7A	chr1:18307339_19307339	1	1	0	0	1	0		1	29059683
KRIT1	chr7:91130620_92181597	1	0	0	0	1	1	* 604214	0
KXD1	chr19:18050434_19071141	1	0	0	0	1	0		0
L3MBTL3	chr6:129849119_130849119	1	0	0	1	1	0		0
LPAR2	chr19:19048246_20048246	1	0	0	0	1	0		0
LRRC41	chr1:46100917_47100917	1	0	0	0	1	0		0
LRRN2	chr1:204018842_205018842	1	0	0	0	1	0		0
MAFF	chr22:38068833_39859355	1	0	0	1	1	0		0
MAP3K1	chr5:55531884_56587883	1	1	1	0	6	1	* 600982	1	25529635
MAST1	chr19:12658277_14454571	1	0	0	0	1	0		0
MAST2	chr1:46100917_47100917	0	1	0	0		0		0
MAU2	chr19:19048246_20048246	1	0	0	0	1	0		0
MDM4	chr1:204018842_205018842	1	0	0	0	1	0		0
MEF2B	chr19:19048246_20048246	1	0	0	1	1	0		0
MEF2BNB	chr19:19048246_20048246	1	0	0	0	1	0		0
MKL1	chr22:40376234_41527870	1	0	0	0	1	1	* 606078	0
MRPL34	chr19:16795023_17894124	1	0	0	0	2	0		0
MRPS18C	chr4:83870124_84870124	1	0	0	0	1	0		1	27792995
MSI1	chr12:120332146_121332146	1	0	0	0	1	0		0
MTX1	chr1:154648781_155648781	1	0	0	0	1	0		0
MUC1	chr1:154648781_155648781	1	0	0	0	1	1	* 158340	0
MYC	chr8:127424659_130041931	1	1	1	1	4	1	* 190080	1	20453196,27087578,27087578
MYEOV	chr11:68831418_69879161	1	1	0	0	3	0		0
NBEAL2	chr3:46366866_47381488	1	0	0	0	1	1	* 614169	0
NDUFA13	chr19:19048246_20048246	1	0	0	0	1	0		0
NIF3L1	chr2:201681247_202681247	1	0	0	0	3	0		0
NOL7	chr6:13213099_14222523	1	0	0	0	1	0		0
NPTXR	chr22:38068833_39859355	1	0	0	0	1	0		0
NRIP1	chr21:16073983_17073983	1	1	0	0	2	0		0
NTN4	chr12:95527759_96527759	1	1	0	0	1	0		0
NUDT17	chr1:145144984_146144984	1	0	0	0	2	0		0
OSR1	chr2:18815791_19820803	1	0	0	1	1	0		0
OVOL1	chr11:65043827_66083066	1	0	0	1	1	0		0
PAX9	chr14:36632769_37635752	1	1	0	1	2	1	* 167416	0
PBX4	chr19:19048246_20048246	1	0	0	1	1	0		0
PDDC1	chr11:303017_1303017	1	0	0	0	1	0		0
PDZK1	chr1:145144984_146144984	1	0	0	0	2	0		0
PEX14	chr1:10043820_11066215	1	0	0	0	1	1	* 601791	0
PIAS3	chr1:145144984_146144984	1	0	0	0	2	0		0
PIDD1	chr11:303017_1303017	1	0	0	0	1	0		1	29059683
PIK3C2B	chr1:204018842_205018842	1	0	0	0	1	0		0
PIK3R3	chr1:46100917_47100917	1	0	0	0	1	0		0
PLA2G6	chr22:38068833_39859355	1	0	0	0	1	1	* 603604	0
PLAUR	chr19:43783447_44786513	1	0	0	0	1	0		0
POMGNT1	chr1:46100917_47100917	0	1	0	0		1	* 606822	0
PPIL3	chr2:201681247_202681247	1	0	0	0	2	0		0
PPP1CB	chr2:28670676_29670676	1	0	0	0	1	1	* 600590	0
PPP1R15B	chr1:204018842_205018842	1	0	0	0	1	1	* 613257	0
PRDX2	chr19:12658277_14454571	1	0	0	0	1	0		0
PSMD6	chr3:63441697_64467900	1	0	0	0	1	0		0
PSMD6-AS2	chr3:63441697_64467900	1	0	0	0	1	0		0
PTHLH	chr12:27639846_29034415	1	0	0	0	2	1	* 168470	1	27459855
RANBP9	chr6:13213099_14222523	1	0	0	0	1	0		0
RCCD1	chr15:91009215_92009215	1	0	0	0	1	0		0
RFXANK	chr19:19048246_20048246	1	0	0	0	1	1	* 603200	0
RIN3	chr14:92604072_93616351	1	0	0	0	1	0		0
RNASEH2C	chr11:65043827_66083066	1	0	0	0	1	1	* 610330	0
RNF115	chr1:145144984_146144984	1	0	0	0	2	0		0
RP1-223E5.4	chr6:13213099_14222523	1	0	0	0	1	0		0
RP11-18F14.4	chr16:80148327_81150805	1	0	0	0	1	0		0
RP11-263K19.4	chr1:154648781_155648781	1	0	0	0	1	0		0
RP11-525K10.3	chr16:80148327_81150805	1	0	0	0	1	0		0
RPLP0	chr12:120332146_121332146	1	1	0	0	1	0		0
RSBN1	chr1:113948389_114948389	1	0	0	0	1	0		0
SETBP1	chr18:41899590_42899590	1	0	1	1	1	1	* 611060	0
SLC25A17	chr22:40376234_41527870	1	0	0	0	1	0		0
SLC25A21	chr14:36632769_37635752	1	0	0	0	1	0		0
SLC50A1	chr1:154648781_155648781	1	0	0	0	1	0		0
SMG9	chr19:43783447_44786513	1	0	0	0	1	1	* 613176	0
SOX13	chr1:203301249_204301249	1	0	0	1	1	0		0
SUGP1	chr19:19048246_20048246	1	0	0	0	1	0		0
SUN2	chr22:38068833_39859355	1	0	0	0	1	0		0
TBC1D23	chr3:99223580_100223580	1	0	0	0	1	0		0
TBX3	chr12:115336522_116336522	1	1	1	1	4	1	* 601621	0
TCF7L2	chr10:114273927_115286154	1	0	0	1	2	1	* 602228	0
TERT	chr5:779790_1797488	1	1	0	0	3	1	* 187270	1	21949822,23535731,28978027
TET2	chr4:105569013_106856761	1	0	1	1	1	1	* 612839	1	26354892
TGFBR2	chr3:30175880_31175880	1	0	1	0	1	1	* 190182	0
THBS3	chr1:154648781_155648781	1	0	0	0	1	0		0
THOC7	chr3:63441697_64467900	1	0	0	0	1	0		0
TLR1	chr4:38312876_39312876	1	0	0	0	1	1	* 601194	0
TMEM184B	chr22:38068833_39859355	1	0	0	0	1	0		0
TNFSF10	chr3:171785237_172785237	1	0	0	0	2	0		0
TNNI1	chr1:200937832_201937832	1	1	0	0	1	0		0
TOX3	chr16:52038825_53038825	1	1	0	0	1	0		1	20583289
TRIM27	chr6:28422437_29426220	1	0	0	0	1	0		0
TRIM46	chr1:154648781_155648781	1	0	0	0	1	0		0
TRMT61B	chr2:28670676_29670676	1	0	0	0	1	0		0
TRPS1	chr8:116709548_117709548	1	0	0	1	1	1	* 604386	0
UBA52	chr19:18050434_19071141	1	0	0	0	1	0		0
WDYHV1	chr8:124110166_125110166	0	1	0	0		0		0
WNT7B	chr22:45783297_46783297	1	0	0	0	2	0		0
XBP1	chr22:28000000_30121477	1	1	1	1	2	0		0
ZBTB38	chr3:140612859_141612859	1	0	0	1	1	0		0
ZCCHC10	chr5:131907058_132907058	1	0	0	0	1	0		0
ZCCHC24	chr10:80341148_81387721	1	0	0	0	1	0		0
ZFP36L1	chr14:68117194_69534682	1	1	1	0	2	1	* 601064	0
ZMIZ1	chr10:80341148_81387721	1	1	0	0	2	0		0
